# ETS1, a target gene of the EWSR1::FLI1 fusion oncoprotein, regulates the expression of the focal adhesion protein TENSIN3

**DOI:** 10.1101/2023.12.21.572864

**Authors:** Vernon Justice Ebegboni, Tamara L. Jones, Tayvia Brownmiller, Patrick X. Zhao, Erica C. Pehrsson, Soumya Sundara Rajan, Natasha J. Caplen

**Affiliations:** Functional Genetics Section, Genetics Branch, Center for Cancer Research, National Cancer Institute, National Institutes of Health, Bethesda, MD 20892, USA; Omics Bioinformatics Facility, Genetics Branch, Center for Cancer Research, National Cancer Institute, National Institutes of Health, Bethesda, MD 20892, USA; Advanced Biomedical Computational Science, Frederick National Laboratory for Cancer Research, Frederick, MD 21702, USA

**Keywords:** EWSR1::FLI1, ETS1, Ewing sarcoma, Transcriptional repression, TENSIN3, TNS3

## Abstract

The mechanistic basis for the metastasis of Ewing sarcomas remains poorly understood, as these tumors harbor few mutations beyond the chromosomal translocation that initiates the disease. Instead, the epigenome of Ewing sarcoma (EWS) cells reflects the regulatory state of genes associated with the DNA binding activity of the fusion oncoproteins EWSR1::FLI1 or EWSR1::ERG. In this study, we examined the EWSR1::FLI1/ERG’s repression of transcription factor genes, concentrating on those that exhibit a broader range of expression in tumors than in EWS cell lines. Focusing on one of these target genes, *ETS1*, we detected EWSR1::FLI1 binding and an H3K27me3 repressive mark at this locus. Depletion of EWSR1::FLI1 results in ETS1’s binding of promoter regions, substantially altering the transcriptome of EWS cells, including the upregulation of the gene encoding TENSIN3 (TNS3), a focal adhesion protein. EWS cell lines expressing ETS1 (CRISPRa) exhibited increased TNS3 expression and enhanced movement compared to control cells. The cytoskeleton of control cells and ETS1-activated EWS cell lines also differed. Specifically, control cells exhibited a distributed vinculin signal and a network-like organization of F-actin. In contrast, ETS1-activated EWS cells showed an accumulation of vinculin and F-actin towards the plasma membrane. Interestingly, the phenotype of ETS1-activated EWS cell lines depleted of TNS3 resembled the phenotype of the control cells. Critically, these findings have clinical relevance as *TNS3* expression in EWS tumors positively correlates with that of *ETS1*.

**Significance:** ETS1’s transcriptional regulation of the gene encoding the focal adhesion protein TENSIN3 in Ewing sarcoma cells promotes cell movement, a critical step in the evolution of metastasis.

**Graphical abstract:** 
