## Supplemental Table S3 for "ETS1, a target gene of the EWSR1::FLI1 fusion oncoprotein, regulates the expression of the focal adhesion protein TENSIN3"

### Sheet: Table 3  Read me
Supplemental Table S3:	Ebegboni et al., Supplemental Table S3: EWSR1::FLI1-regulated transcription factor genes
	The information reported in Lambert SA, Jolma A, Campitelli LF, Das PK, Yin Y, Albu M, et al. The Human Transcription Factors. Cell 2018;175(2):598-9 doi 10.1016/j.cell.2018.09.045 was used to categorize genes as encoding proteins with DNA binding function,
A:	Transcription factor genes - Increased expression following depletion of EWSR1::FLI1 (Repressed EWSR1::FLI1 transcription factor (TF) genes)
B:	Transcription factor genes - Decreased expression following depletion of EWSR1::FLI1 (Activated EWSR1::FLI1 transcription factor (TF) genes)

### Sheet: S3A  Repressed EF TF genes
Ebegboni et al., Supplemental Table S5A: Transcription factor genes - Increased expression following depletion of EWSR1::FLI1
		TC-32	TC-32	TC-32	TC-32	TC-32	TC-71	TC-71	TC-71	TC-71	TC-71	A673	A673	A673	A673	A673
ENSID GENE	TXN FAMILY	GENE SYMBOL	FOLD-CHANGE	Log2 FC	p value	FDR	GENE SYMBOL	FOLD-CHANGE	Log2 FC	p value	FDR	GENE SYMBOL	FOLD-CHANGE	Log2 FC	p value	FDR
ENSG00000005102	Homeodomain	MEOX1	92.2319	6.52719	7.07e-10	4.01e-09	MEOX1	3.17191	1.66535	1.33e-08	8e-08	MEOX1	4.74526	2.24649	1.38e-08	6.47e-08
ENSG00000007866	TEA	TEAD3	2.94479	1.55817	1.47e-12	2.09e-11	TEAD3	2.11306	1.07933	5.87e-10	5.28e-09	TEAD3	1.87645	0.908009	5.91e-09	3.1e-08
ENSG00000010818	C2H2 ZF	HIVEP2	3.94998	1.98185	2.88e-14	8.71e-13	HIVEP2	3.62832	1.8593	1.01e-12	2.66e-11	HIVEP2	2.30069	1.20206	2.07e-09	1.27e-08
ENSG00000019549	C2H2 ZF	SNAI2	27.6603	4.78975	1.7e-11	1.6e-10	SNAI2	7.17997	2.84398	2.13e-14	1.41e-12	SNAI2	5.77171	2.529	1.65e-11	2.13e-10
ENSG00000053254	Forkhead	FOXN3	2.82088	1.49614	3.28e-12	4.03e-11	FOXN3	2.0181	1.013	1.69e-11	2.64e-10	FOXN3	1.68865	0.755869	5.16e-10	3.82e-09
ENSG00000054598	Forkhead	FOXC1	13.8402	3.7908	2.61e-10	1.69e-09	FOXC1	4.58387	2.19657	3.89e-12	7.79e-11	FOXC1	7.97008	2.9946	8.92e-10	6.14e-09
ENSG00000059728	bHLH	MXD1	1.64023	0.713899	0.00035029	0.000609919	MXD1	2.18831	1.12982	3.82e-08	2.01e-07	MXD1	1.99513	0.996485	2.22e-09	1.34e-08
ENSG00000063438	bHLH	AHRR	12.3873	3.63079	3.1e-13	5.91e-12	AHRR	2.03972	1.02837	2.16e-11	3.22e-10	AHRR	5.2015	2.37893	1.57e-12	3.16e-11
ENSG00000067082	C2H2 ZF	KLF6	1.72166	0.783804	4.45e-10	2.67e-09	KLF6	2.39994	1.263	4.67e-13	1.38e-11	KLF6	2.29475	1.19834	6.87e-14	2.73e-12
ENSG00000069667	Nuclear receptor	RORA	3.66788	1.87494	6.77e-10	3.86e-09	RORA	3.07006	1.61827	2.1e-06	7.16e-06	RORA	6.46219	2.69202	1.82e-12	3.54e-11
ENSG00000075426	bZIP	FOSL2	2.979	1.57483	1.5e-13	3.27e-12	FOSL2	7.24769	2.85752	5.06e-18	3.59e-15	FOSL2	8.08049	3.01444	2.1e-16	3.8e-14
ENSG00000077092	Nuclear receptor	RARB	27.3127	4.7715	6.39e-09	2.84e-08	RARB	17.9433	4.16537	5.19e-05	0.0001314	RARB	9.17498	3.1977	1.08e-07	3.92e-07
ENSG00000095951	C2H2 ZF	HIVEP1	2.01186	1.00853	3.79e-10	2.32e-09	HIVEP1	1.9348	0.952181	3.12e-10	3.07e-09	HIVEP1	2.38686	1.25511	5.13e-13	1.31e-11
ENSG00000101096	Rel	NFATC2	5.03613	2.33232	3.52e-08	1.31e-07	NFATC2	3.50973	1.81136	4.74e-07	1.89e-06	NFATC2	3.5565	1.83046	1.96e-09	1.21e-08
ENSG00000102554	C2H2 ZF	KLF5	1.63208	0.706715	4.52e-05	9.13e-05	KLF5	1.77704	0.829475	1.93e-05	5.33e-05	KLF5	7.75749	2.95559	1.38e-14	8.02e-13
ENSG00000102908	Rel	NFAT5	3.14026	1.65089	4.07e-13	7.35e-12	NFAT5	2.60646	1.38209	1.07e-11	1.81e-10	NFAT5	2.16873	1.11685	7.47e-13	1.73e-11
ENSG00000104447	GATA	TRPS1	2.15233	1.1059	3.61e-10	2.23e-09	TRPS1	2.83104	1.50133	7.89e-12	1.42e-10	TRPS1	1.71791	0.780653	7.25e-10	5.14e-09
ENSG00000105419	Homeodomain	MEIS3	4.09913	2.03532	1.17e-13	2.68e-12	MEIS3	10.2969	3.36414	1.12e-07	5.21e-07	MEIS3	3.36032	1.7486	3.94e-10	3.02e-09
ENSG00000107175	bZIP	CREB3	2.1828	1.12618	4.14e-10	2.52e-09	CREB3	1.59818	0.676427	9.84e-08	4.66e-07	CREB3	1.81075	0.856587	1.64e-10	1.46e-09
ENSG00000109320	Rel	NFKB1	4.91516	2.29724	2.83e-14	8.62e-13	NFKB1	1.53308	0.616432	1.11e-07	5.18e-07	NFKB1	2.49816	1.32086	3.47e-13	9.65e-12
ENSG00000111424	Nuclear receptor	VDR	19.4738	4.28346	5.05e-10	2.99e-09	VDR	1.52794	0.611592	4.95e-05	0.000125787	VDR	17.111	4.09685	2.82e-11	3.31e-10
ENSG00000112033	Nuclear receptor	PPARD	1.93014	0.948704	3.12e-09	1.49e-08	PPARD	1.63133	0.706045	1.28e-08	7.74e-08	PPARD	1.67084	0.740574	5.51e-09	2.93e-08
ENSG00000113580	Nuclear receptor	NR3C1	3.22509	1.68934	1.56e-12	2.19e-11	NR3C1	2.42333	1.27699	6.44e-13	1.78e-11	NR3C1	1.74877	0.80634	2.65e-09	1.55e-08
ENSG00000116016	bHLH	EPAS1	7.78725	2.96111	5.35e-19	5.88e-16	EPAS1	4.29211	2.10169	1.04e-14	8.54e-13	EPAS1	8.08452	3.01516	5.49e-15	4.05e-13
ENSG00000117139	ARID/BRIGHT	KDM5B	2.40904	1.26846	2.23e-12	2.94e-11	KDM5B	2.336	1.22404	5.47e-13	1.56e-11	KDM5B	1.77934	0.831345	7.7e-11	7.71e-10
ENSG00000118263	C2H2 ZF	KLF7	2.14292	1.09958	1.48e-10	1.03e-09	KLF7	2.70726	1.43683	1.26e-11	2.07e-10	KLF7	1.56094	0.642416	1.42e-08	6.65e-08
ENSG00000120149	Homeodomain	MSX2	6.09853	2.60846	1.13e-09	6.05e-09	MSX2	1.71301	0.776532	4.3e-05	0.000110527	MSX2	2.3336	1.22256	0.000156661	0.000288475
ENSG00000123933	bHLH	MXD4	10.7352	3.42428	5.34e-15	2.34e-13	MXD4	5.17141	2.37056	4.29e-15	4.88e-13	MXD4	3.70135	1.88805	2.89e-11	3.37e-10
ENSG00000124813	Runt	RUNX2	2.82558	1.49855	7.95e-12	8.4e-11	RUNX2	4.09855	2.03511	1.07e-12	2.77e-11	RUNX2	7.45843	2.89887	1.44e-15	1.43e-13
ENSG00000125347	IRF	IRF1	9.24617	3.20886	9.03e-15	3.45e-13	IRF1	4.69941	2.23248	9.73e-09	6.07e-08	IRF1	5.38746	2.42961	5.53e-14	2.3e-12
ENSG00000127528	C2H2 ZF	KLF2	3.77641	1.91701	1.15e-08	4.81e-08	KLF2	3.37742	1.75592	4.33e-09	3e-08	KLF2	1.89441	0.921748	7.77e-09	3.92e-08
ENSG00000130584	C2H2 ZF	ZBTB46	66.5744	6.0569	8.85e-08	3.01e-07	ZBTB46	2.43809	1.28575	1.76e-07	7.79e-07	ZBTB46	1.50977	0.594333	0.0133862	0.0181462
ENSG00000134107	bHLH	BHLHE40	3.19545	1.67602	3.16e-10	1.99e-09	BHLHE40	2.04907	1.03497	6.44e-10	5.73e-09	BHLHE40	2.96497	1.56802	1.13e-12	2.43e-11
ENSG00000134954	Ets	ETS1	5.06329	2.34007	5.16e-14	1.39e-12	ETS1	2.22851	1.15608	1.16e-08	7.11e-08	ETS1	35.6581	5.15616	6.57e-17	2.02e-14
ENSG00000139793	CCCH ZF	MBNL2	2.56155	1.35702	1.31e-10	9.25e-10	MBNL2	4.35535	2.12279	2.4e-11	3.54e-10	MBNL2	5.72228	2.51659	1.1e-14	6.76e-13
ENSG00000143067	C2H2 ZF	ZNF697	1.63285	0.70739	2.39e-05	5.06e-05	ZNF697	2.2985	1.20069	2.65e-09	1.96e-08	ZNF697	2.18873	1.13009	1.92e-10	1.65e-09
ENSG00000146592	bZIP	CREB5	2.32635	1.21807	1.37e-09	7.21e-09	CREB5	23.7856	4.57202	4.23e-06	1.34e-05	CREB5	3.28866	1.7175	2.93e-13	8.44e-12
ENSG00000148516	C2H2 ZF; Homeodomain	ZEB1	5.02093	2.32795	1.57e-13	3.39e-12	ZEB1	2.49664	1.31999	1.42e-10	1.56e-09	ZEB1	1.89773	0.924277	2.46e-09	1.46e-08
ENSG00000148737	HMG/Sox	TCF7L2	4.67961	2.22639	4.12e-15	1.92e-13	TCF7L2	2.82248	1.49696	3.82e-11	5.25e-10	TCF7L2	1.50727	0.59194	1.98e-08	8.86e-08
ENSG00000150347	ARID/BRIGHT	ARID5B	3.95198	1.98258	2.92e-15	1.52e-13	ARID5B	7.37042	2.88175	9.74e-15	8.28e-13	ARID5B	2.30144	1.20254	1.51e-13	5.1e-12
ENSG00000155090	C2H2 ZF	KLF10	2.66001	1.41143	6.17e-13	1.04e-11	KLF10	2.00871	1.00627	4.48e-11	5.98e-10	KLF10	2.30262	1.20327	6.81e-13	1.61e-11
ENSG00000157613	bZIP	CREB3L1	42.3228	5.40336	7.53e-11	5.79e-10	CREB3L1	42.3674	5.40488	2.85e-10	2.84e-09	CREB3L1	12.2228	3.61151	7.84e-16	9.18e-14
ENSG00000158055	Grainyhead	GRHL3	3.41053	1.76999	0.000815053	0.00133167	GRHL3	11.6404	3.54107	3.99e-07	1.61e-06	GRHL3	2.62966	1.39488	1.02e-05	2.34e-05
ENSG00000162772	bZIP	ATF3	8.37179	3.06554	1.29e-13	2.88e-12	ATF3	1.65653	0.72816	1.62e-05	4.54e-05	ATF3	5.80609	2.53757	3.67e-15	2.99e-13
ENSG00000163909	bHLH	HEYL	2.18974	1.13076	2.6e-08	1e-07	HEYL	3.9835	1.99404	3.89e-13	1.2e-11	HEYL	2.98874	1.57954	8.09e-11	8.05e-10
ENSG00000165655	C2H2 ZF	ZNF503	3.38423	1.75883	4.61e-09	2.12e-08	ZNF503	1.64385	0.717081	0.00182892	0.00339509	ZNF503	6.56672	2.71517	1.18e-05	2.67e-05
ENSG00000166949	SMAD	SMAD3	2.38929	1.25658	8.25e-13	1.3e-11	SMAD3	7.34205	2.87618	4.95e-17	2.04e-14	SMAD3	1.87994	0.910689	7.76e-12	1.14e-10
ENSG00000167034	Homeodomain	NKX3-1	3.91008	1.9672	3.09e-07	9.31e-07	NKX3-1	5.42111	2.43859	1.53e-06	5.38e-06	NKX3-1	5.48205	2.45471	3.19e-09	1.82e-08
ENSG00000167081	Homeodomain	PBX3	3.05971	1.61339	6.39e-08	2.25e-07	PBX3	1.66225	0.733141	8.3e-06	2.49e-05	PBX3	13.1038	3.71191	4.85e-13	1.26e-11
ENSG00000169155	C2H2 ZF	ZBTB43	1.57184	0.652454	4.55e-07	1.33e-06	ZBTB43	1.6869	0.754372	6.76e-08	3.35e-07	ZBTB43	1.81746	0.861922	3.91e-10	3e-09
ENSG00000170485	bHLH	NPAS2	4.32609	2.11306	6.91e-15	2.8e-13	NPAS2	3.89653	1.96219	5.92e-05	0.000148239	NPAS2	5.64422	2.49677	8.46e-14	3.24e-12
ENSG00000170581	STAT	STAT2	6.17572	2.62661	2.82e-16	2.79e-14	STAT2	2.82384	1.49766	4.08e-14	2.3e-12	STAT2	1.51153	0.596005	6.97e-09	3.59e-08
ENSG00000171223	bZIP	JUNB	5.36813	2.42442	9.64e-13	1.48e-11	JUNB	3.51475	1.81342	6.64e-11	8.3e-10	JUNB	2.29493	1.19845	3.49e-08	1.45e-07
ENSG00000172379	bHLH	ARNT2	5.37198	2.42545	2.03e-10	1.35e-09	ARNT2	3.62489	1.85794	2.46e-08	1.37e-07	ARNT2	7.00543	2.80847	2.7e-08	1.16e-07
ENSG00000173068	C2H2 ZF	BNC2	2.90713	1.5396	3.41e-13	6.37e-12	BNC2	1.55564	0.63751	1.06e-07	4.98e-07	BNC2	8.10583	3.01896	5.77e-14	2.38e-12
ENSG00000174576	bHLH	NPAS4	1.95338	0.965974	0.0283855	0.0368219	NPAS4	20.3465	4.34671	3.84e-06	1.23e-05	NPAS4	6.78915	2.76323	1.03e-07	3.77e-07
ENSG00000177374	C2H2 ZF	HIC1	143.438	7.16428	6.03e-11	4.8e-10	HIC1	57.3831	5.84255	2.23e-09	1.69e-08	HIC1	4.35526	2.12276	4.95e-07	1.51e-06
ENSG00000177606	bZIP	JUN	2.14328	1.09982	3.14e-11	2.74e-10	JUN	2.49708	1.32024	2.68e-11	3.89e-10	JUN	3.68108	1.88013	3.96e-15	3.16e-13
ENSG00000179981	C2H2 ZF	TSHZ1	1.8314	0.872946	3.12e-07	9.39e-07	TSHZ1	2.60492	1.38124	4.83e-11	6.37e-10	TSHZ1	1.65074	0.723112	0.000184253	0.000334862
ENSG00000181444	C2H2 ZF	ZNF467	15.031	3.90987	2.75e-08	1.05e-07	ZNF467	2.04692	1.03345	3.93e-08	2.07e-07	ZNF467	1.50777	0.592417	0.00231817	0.00353495
ENSG00000182158	bZIP	CREB3L2	2.39665	1.26102	1.09e-12	1.63e-11	CREB3L2	1.94548	0.960127	1.85e-09	1.43e-08	CREB3L2	1.77686	0.829332	5.39e-11	5.77e-10
ENSG00000185022	bZIP	MAFF	3.9196	1.9707	3.13e-07	9.42e-07	MAFF	9.21821	3.20449	6.5e-08	3.24e-07	MAFF	6.53656	2.70853	2.84e-14	1.42e-12
ENSG00000187079	TEA	TEAD1	2.13295	1.09285	1.57e-11	1.5e-10	TEAD1	3.23534	1.69392	1.78e-13	6.56e-12	TEAD1	1.69546	0.761675	8.33e-11	8.25e-10
ENSG00000197343	C2H2 ZF	ZNF655	1.63132	0.70604	7.69e-09	3.35e-08	ZNF655	1.57402	0.654452	1.72e-07	7.64e-07	ZNF655	1.54542	0.627995	9.06e-10	6.24e-09
ENSG00000204947	C2H2 ZF	ZNF425	6.41227	2.68084	4.51e-10	2.71e-09	ZNF425	2.62753	1.39371	1.99e-06	6.8e-06	ZNF425	2.50814	1.32662	3.76e-07	1.19e-06
ENSG00000221869	bZIP	CEBPD	23.7083	4.56732	7.22e-10	4.08e-09	CEBPD	5.49037	2.4569	4.69e-09	3.22e-08	CEBPD	5.83743	2.54533	4.36e-08	1.76e-07
ENSG00000251493	Forkhead	FOXD1	2.54466	1.34747	1.07e-08	4.5e-08	FOXD1	1.71216	0.775816	1.92e-05	5.32e-05	FOXD1	5.03862	2.33303	1.51e-09	9.66e-09

### Sheet: S3B Activated EF TF genes
Ebegboni et al., Supplemental Table S5B: Transcription factor genes - Decreased expression following depletion of EWSR1::FLI1
		TC-32	TC-32	TC-32	TC-32	TC-32	TC-71	TC-71	TC-71	TC-71	TC-71	A673	A673	A673	A673	A673
ENSID GENE	TXN FAMILY	GENE SYMBOL	FOLD-CHANGE	Log2 FC	p value	FDR	GENE SYMBOL	FOLD-CHANGE	Log2 FC	p value	FDR	GENE SYMBOL	FOLD-CHANGE	Log2 FC	p value	FDR
ENSG00000006377	Homeodomain	DLX6	-4.30954	-2.10753	6.5e-10	3.72e-09	DLX6	-2.12724	-1.08898	1.49e-05	4.21e-05	DLX6	-3.37693	-1.75571	2.87e-11	3.36e-10
ENSG00000007372	Homeodomain; Paired box	PAX6	-2.57584	-1.36504	2.33e-07	7.22e-07	PAX6	-1.68508	-0.752817	4.25e-07	1.7e-06	PAX6	-1.58047	-0.660357	3.64e-07	1.15e-06
ENSG00000007968	E2F	E2F2	-18.9818	-4.24654	6.27e-16	4.65e-14	E2F2	-6.47453	-2.69477	5.77e-13	1.63e-11	E2F2	-4.37358	-2.12882	9.4e-15	5.96e-13
ENSG00000008196	AP-2	TFAP2B	-16.7234	-4.06379	2.12e-07	6.64e-07	TFAP2B	-16.3545	-4.03162	0.00017485	0.00039829	TFAP2B	-2.60241	-1.37985	9.32e-09	4.61e-08
ENSG00000009709	Homeodomain; Paired box	PAX7	-5.33111	-2.41443	4.82e-05	9.7e-05	PAX7	-4.75922	-2.25073	1.51e-15	2.48e-13	PAX7	-2.52698	-1.33741	1.08e-12	2.37e-11
ENSG00000016082	Homeodomain	ISL1	-16.6257	-4.05534	3.49e-05	7.19e-05	ISL1	-2.26522	-1.17965	9.57e-08	4.55e-07	ISL1	-2.79184	-1.48122	1.34e-09	8.75e-09
ENSG00000072736	Rel	NFATC3	-1.51113	-0.595632	1.16e-08	4.84e-08	NFATC3	-1.50873	-0.593339	5.76e-09	3.84e-08	NFATC3	-1.52282	-0.606744	4.42e-10	3.34e-09
ENSG00000087903	RFX	RFX2	-1.98895	-0.992004	1.27e-07	4.15e-07	RFX2	-2.42985	-1.28087	7.39e-11	9.11e-10	RFX2	-2.28124	-1.18982	1.88e-08	8.5e-08
ENSG00000090447	bHLH	TFAP4	-3.28531	-1.71603	1.32e-10	9.3e-10	TFAP4	-1.61546	-0.691942	1.06e-07	4.96e-07	TFAP4	-1.56054	-0.642046	3.17e-08	1.34e-07
ENSG00000101057	Myb/SANT	MYBL2	-8.05817	-3.01045	1.73e-17	5.03e-15	MYBL2	-4.53696	-2.18173	1.73e-14	1.21e-12	MYBL2	-2.82414	-1.49781	1.82e-12	3.53e-11
ENSG00000101412	E2F	E2F1	-14.6445	-3.87229	3.37e-14	9.87e-13	E2F1	-5.04214	-2.33404	6.37e-14	3.2e-12	E2F1	-2.24329	-1.16562	1.63e-12	3.25e-11
ENSG00000105866	C2H2 ZF	SP4	-2.534	-1.34142	1.11e-06	3.01e-06	SP4	-2.81132	-1.49125	1.07e-09	8.89e-09	SP4	-2.30267	-1.20331	7e-10	4.98e-09
ENSG00000105880	Homeodomain	DLX5	-12.296	-3.62012	9.9e-14	2.35e-12	DLX5	-2.82397	-1.49772	1.59e-09	1.26e-08	DLX5	-7.09062	-2.82591	2.53e-15	2.25e-13
ENSG00000111206	Forkhead	FOXM1	-7.63883	-2.93335	2.28e-17	5.64e-15	FOXM1	-3.66107	-1.87227	9.95e-15	8.37e-13	FOXM1	-2.76622	-1.46792	2.14e-13	6.61e-12
ENSG00000115163	Unknown	CENPA	-12.1737	-3.6057	8.49e-12	8.88e-11	CENPA	-4.12986	-2.04609	9.81e-12	1.69e-10	CENPA	-2.47502	-1.30744	9.44e-12	1.35e-10
ENSG00000117010	C2H2 ZF	ZNF684	-4.32486	-2.11265	1.05e-07	3.5e-07	ZNF684	-2.65286	-1.40755	8.17e-08	3.97e-07	ZNF684	-1.82204	-0.865556	4.04e-07	1.27e-06
ENSG00000118513	Myb/SANT	MYB	-27.547	-4.78382	3.57e-12	4.35e-11	MYB	-5.15405	-2.36571	1.25e-10	1.41e-09	MYB	-4.09071	-2.03235	2.56e-12	4.61e-11
ENSG00000119547	CUT; Homeodomain	ONECUT2	-20.1474	-4.33252	3.18e-10	2e-09	ONECUT2	-3.32375	-1.73281	6.64e-05	0.00016483	ONECUT2	-3.64656	-1.86654	4.69e-08	1.88e-07
ENSG00000119715	Nuclear receptor	ESRRB	-11.7699	-3.55703	9.94e-07	2.72e-06	ESRRB	-6.22365	-2.63776	5.41e-14	2.84e-12	ESRRB	-30.6447	-4.93757	1.81e-10	1.58e-09
ENSG00000125820	Homeodomain	NKX2-2	-4.14034	-2.04975	1.46e-12	2.08e-11	NKX2-2	-1.52953	-0.613091	0.00013072	0.00030549	NKX2-2	-3.65586	-1.87021	6.85e-12	1.04e-10
ENSG00000127152	C2H2 ZF	BCL11B	-3.34162	-1.74055	4.13e-14	1.16e-12	BCL11B	-4.15215	-2.05386	1.07e-14	8.73e-13	BCL11B	-4.93588	-2.30331	5.12e-13	1.31e-11
ENSG00000128610	C2H2 ZF	FEZF1	-4.57381	-2.1934	6.08e-13	1.03e-11	FEZF1	-5.95001	-2.57289	2.56e-12	5.59e-11	FEZF1	-70.8057	-6.14579	1.35e-12	2.81e-11
ENSG00000128714	Homeodomain	HOXD13	-7.3344	-2.87468	4.7e-15	2.15e-13	HOXD13	-2.30338	-1.20375	2.56e-12	5.59e-11	HOXD13	-2.36576	-1.24231	4.06e-12	6.79e-11
ENSG00000129028	THAP finger	THAP10	-4.29356	-2.10218	1.49e-06	3.94e-06	THAP10	-2.51957	-1.33318	1.13e-06	4.09e-06	THAP10	-1.65571	-0.727454	2.66e-06	6.87e-06
ENSG00000129173	E2F	E2F8	-13.6533	-3.77118	4.64e-12	5.39e-11	E2F8	-4.54146	-2.18316	1.55e-10	1.68e-09	E2F8	-2.0725	-1.05137	1.87e-10	1.62e-09
ENSG00000130816	CxxC	DNMT1	-4.32937	-2.11416	8.52e-17	1.23e-14	DNMT1	-2.41574	-1.27247	2.41e-13	8.23e-12	DNMT1	-1.61295	-0.689703	1.73e-10	1.52e-09
ENSG00000130844	C2H2 ZF	ZNF331	-2.01809	-1.01299	7.6e-11	5.84e-10	ZNF331	-2.49486	-1.31896	1.77e-10	1.89e-09	ZNF331	-1.55154	-0.633703	2.04e-09	1.25e-08
ENSG00000134323	bHLH	MYCN	-9.94634	-3.31417	2.23e-08	8.74e-08	MYCN	-11.1035	-3.47294	2e-05	5.52e-05	MYCN	-10.2949	-3.36386	3.43e-09	1.93e-08
ENSG00000134438	Homeodomain	RAX	-6.80947	-2.76754	1.26e-11	1.24e-10	RAX	-6.95653	-2.79837	1.68e-12	4.02e-11	RAX	-6.15812	-2.62249	1.84e-10	1.6e-09
ENSG00000143032	Homeodomain	BARHL2	-4.39599	-2.13619	2.49e-06	6.31e-06	BARHL2	-4.1103	-2.03924	2.29e-11	3.4e-10	BARHL2	-3.80826	-1.92913	1.41e-12	2.9e-11
ENSG00000144485	bHLH	HES6	-3.13873	-1.65018	2.25e-10	1.48e-09	HES6	-2.83616	-1.50394	1.43e-10	1.57e-09	HES6	-2.27453	-1.18557	1.86e-09	1.16e-08
ENSG00000151702	Ets	FLI1	-1.85639	-0.892497	1.61e-09	8.33e-09	FLI1	-2.81731	-1.49432	5.65e-12	1.07e-10	FLI1	-4.33165	-2.11492	2.18e-15	2.02e-13
ENSG00000153879	bZIP	CEBPG	-1.64082	-0.71442	4.91e-09	2.25e-08	CEBPG	-1.6508	-0.723163	8.16e-09	5.2e-08	CEBPG	-1.55628	-0.638102	8.76e-10	6.06e-09
ENSG00000163623	Homeodomain	NKX6-1	-4.46381	-2.15828	1.58e-07	5.08e-07	NKX6-1	-2.30011	-1.2017	4.14e-08	2.16e-07	NKX6-1	-3.13671	-1.64925	9.76e-08	3.58e-07
ENSG00000163884	C2H2 ZF	KLF15	-27.3736	-4.77471	2.85e-07	8.68e-07	KLF15	-6.56489	-2.71477	1.69e-05	4.73e-05	KLF15	-8.07066	-3.01269	1.46e-13	4.99e-12
ENSG00000165891	E2F	E2F7	-11.6921	-3.54747	7.61e-13	1.23e-11	E2F7	-6.08203	-2.60455	3.42e-14	2.06e-12	E2F7	-2.29657	-1.19948	8.57e-12	1.24e-10
ENSG00000166823	bHLH	MESP1	-8.57708	-3.10049	0.000386406	0.000667118	MESP1	-3.15089	-1.65576	2.37e-07	1.02e-06	MESP1	-3.1387	-1.65017	5.87e-05	0.00011643
ENSG00000168661	C2H2 ZF	ZNF30	-1.60113	-0.679091	5.38e-05	0.000107209	ZNF30	-2.55638	-1.3541	2.18e-05	5.97e-05	ZNF30	-1.81206	-0.857634	4.92e-08	1.96e-07
ENSG00000169297	Unknown	NR0B1	-9.64416	-3.26966	5.51e-16	4.25e-14	NR0B1	-8.00503	-3.00091	2.39e-15	3.34e-13	NR0B1	-4.24568	-2.086	1.07e-13	3.87e-12
ENSG00000169689	Unknown	STRA13	-4.57706	-2.19442	4.98e-14	1.35e-12	STRA13	-1.86927	-0.902476	5.07e-09	3.45e-08	STRA13	-1.50123	-0.586143	4.14e-07	1.29e-06
ENSG00000172216	bZIP	CEBPB	-3.11066	-1.63722	2.61e-11	2.33e-10	CEBPB	-5.37557	-2.42642	3.68e-13	1.15e-11	CEBPB	-3.85769	-1.94774	2.32e-12	4.26e-11
ENSG00000173825	CENPB	TIGD3	-3.29657	-1.72097	5.81e-06	1.37e-05	TIGD3	-1.80519	-0.852154	0.00477311	0.00813416	TIGD3	-3.44464	-1.78435	1.98e-07	6.72e-07
ENSG00000173894	AT hook	CBX2	-2.02014	-1.01445	3.39e-10	2.11e-09	CBX2	-1.69211	-0.758824	9.71e-10	8.17e-09	CBX2	-2.37194	-1.24607	4.35e-11	4.78e-10
ENSG00000174279	Homeodomain	EVX2	-9.0956	-3.18517	2.35e-06	5.98e-06	EVX2	-3.96527	-1.98742	3.57e-09	2.55e-08	EVX2	-6.38172	-2.67395	3.85e-07	1.21e-06
ENSG00000174586	C2H2 ZF	ZNF497	-1.56893	-0.649785	0.000706024	0.00116809	ZNF497	-2.39287	-1.25874	5.52e-06	1.71e-05	ZNF497	-2.37406	-1.24736	3.27e-06	8.27e-06
ENSG00000175279	Unknown	CENPS	-3.67523	-1.87784	1.5e-10	1.04e-09	CENPS	-2.15079	-1.10487	2.7e-07	1.14e-06	CENPS	-1.83341	-0.874526	6.18e-09	3.22e-08
ENSG00000175322	C2H2 ZF	ZNF519	-3.52884	-1.8192	4.29e-10	2.59e-09	ZNF519	-2.99812	-1.58406	3.33e-08	1.78e-07	ZNF519	-2.16784	-1.11626	3.71e-09	2.07e-08
ENSG00000175879	Homeodomain	HOXD8	-3.58507	-1.842	1.06e-10	7.76e-10	HOXD8	-1.61415	-0.690779	1.72e-06	5.97e-06	HOXD8	-3.14038	-1.65094	1.4e-12	2.89e-11
ENSG00000178150	C2H2 ZF	ZNF114	-3.39439	-1.76315	2.28e-07	7.09e-07	ZNF114	-2.44484	-1.28974	0.00055976	0.00115195	ZNF114	-2.25603	-1.17379	2.96e-09	1.71e-08
ENSG00000178917	C2H2 ZF	ZNF852	-1.50583	-0.59056	0.00203201	0.0031231	ZNF852	-1.67336	-0.742747	9.52e-06	2.81e-05	ZNF852	-1.55382	-0.635819	7.48e-05	0.00014553
ENSG00000180828	bHLH	BHLHE22	-20.2071	-4.33679	6.4e-06	1.5e-05	BHLHE22	-3.57904	-1.83957	8.44e-12	1.5e-10	BHLHE22	-29.0182	-4.85889	3.23e-10	2.56e-09
ENSG00000181449	HMG/Sox	SOX2	-4.55723	-2.18816	9.65e-14	2.3e-12	SOX2	-2.09987	-1.0703	2.33e-10	2.4e-09	SOX2	-2.81014	-1.49064	6.78e-12	1.03e-10
ENSG00000184486	Homeodomain; POU	POU3F2	-7.00566	-2.80852	1.08e-15	7.04e-14	POU3F2	-3.61927	-1.8557	1.37e-12	3.38e-11	POU3F2	-4.08287	-2.02958	6.09e-12	9.39e-11
ENSG00000185668	Homeodomain; POU	POU3F1	-6.07144	-2.60204	3.5e-09	1.65e-08	POU3F1	-4.00405	-2.00146	4.3e-10	4.06e-09	POU3F1	-4.65117	-2.21759	5.04e-12	8.06e-11
ENSG00000187140	Forkhead	FOXD3	-3.11142	-1.63757	1.39e-06	3.7e-06	FOXD3	-3.4778	-1.79818	1.87e-11	2.88e-10	FOXD3	-3.1055	-1.63483	1.27e-07	4.54e-07
ENSG00000197279	C2H2 ZF	ZNF165	-3.19162	-1.67429	0.000141409	0.000262418	ZNF165	-1.65612	-0.727809	0.0039698	0.00688751	ZNF165	-1.5733	-0.65379	0.0361434	0.0461121
ENSG00000197472	C2H2 ZF	ZNF695	-8.2185	-3.03888	4.29e-11	3.58e-10	ZNF695	-3.29003	-1.7181	1.11e-08	6.86e-08	ZNF695	-1.92028	-0.941316	4.79e-07	1.47e-06
ENSG00000213347	bHLH	MXD3	-1.865	-0.899177	2.9e-07	8.81e-07	MXD3	-2.29295	-1.1972	3.16e-07	1.31e-06	MXD3	-2.33528	-1.2236	3.71e-07	1.17e-06
ENSG00000250312	C2H2 ZF	ZNF718	-2.97567	-1.57322	2.15e-06	5.53e-06	ZNF718	-1.62153	-0.697352	1e-06	3.69e-06	ZNF718	-1.87805	-0.909233	2.37e-07	7.85e-07
ENSG00000257446	C2H2 ZF	ZNF878	-13.1883	-3.72119	1.73e-05	3.76e-05	ZNF878	-4.40022	-2.13758	3.88e-05	0.00010063	ZNF878	-1.95044	-0.963802	0.000891582	0.00144927
ENSG00000267041	C2H2 ZF	ZNF850	-6.55852	-2.71337	6.54e-12	7.13e-11	ZNF850	-3.03515	-1.60177	5.75e-10	5.19e-09	ZNF850	-1.61745	-0.693721	1.46e-06	4.01e-06
